# Prophage regulation of *Shewanella fidelis* 3313 motility and biofilm formation: implications for gut colonization dynamics in *Ciona robusta*

**DOI:** 10.1101/2022.11.23.517592

**Authors:** Ojas Natarajan, Susanne L. Gibboney, Morgan N. Young, Shen Jean Lim, Felicia Nguyen, Natalia Pluta, Celine G.F. Atkinson, Assunta Liberti, Eric D. Kees, Brittany A. Leigh, Mya Breitbart, Jeffrey A. Gralnick, Larry J. Dishaw

## Abstract

Lysogens, bacteria with one or more viruses (prophages) integrated into their genomes, are abundant in the gut of animals. Prophages often influence bacterial traits; however, the influence of prophages on the gut microbiota-host immune axis in animals remains poorly understood. Here, we investigate the influence of the prophage SfPat on *Shewanella fidelis* 3313, a persistent member of the gut microbiome of the model marine tunicate, *Ciona robusta*. Establishment of a SfPat deletion mutant (ΔSfPat) reveals the influence of this prophage on bacterial physiology *in vitro* and during colonization of the *Ciona* gut. *In vitro*, deletion of SfPat reduces *S. fidelis* 3313 motility and swimming while increasing biofilm formation. To understand the *in vivo* impact of these prophage-induced changes in bacterial traits, we exposed metamorphic stage 4 *Ciona* juveniles to wildtype (WT) and ΔSfPat strains. During colonization, ΔSfPat localizes to overlapping and distinct areas of the gut compared to the WT strain. We examined the differential expression of various regulators of cyclic-di-GMP, a secondary signaling molecule that mediates biofilm formation and motility. The *pdeB* gene, which encodes a bacterial phosphodiesterase known to influence biofilm formation and motility by degrading cyclic-di-GMP, is upregulated in the WT strain but not in ΔSfPat when examined *in vivo*. Expression of the *Ciona* gut immune effector, VCBP-C, is enhanced during colonization by ΔSfPat compared to the WT strain; however, VCBP-C binding to the WT strain does not promote the excision of SfPat in an SOS-dependent pathway. Instead, VCBP-C binding significantly reduces the expression of a phage major capsid protein. Our findings suggest that SfPat influences host perception of this important colonizing commensal and highlights the significance of investigating tripartite dynamics between prophages, bacteria, and their animal hosts to better understand the gut microbiota-host immune axis.
