## Supplementary material for "Prophage regulation of *Shewanella fidelis* 3313 motility and biofilm formation: implications for gut colonization dynamics in *Ciona robusta*": SfPat prophage annotations

### Sheet: Sheet1
RAST											BLASTx
contig_id	feature_id	type	Start position	End position	start	stop	strand	RAST annotation	aliases		Blast score	e value	Identities	Positives	Function				nucleotide_sequence	aa_sequence
1	fig|6666666.471668.peg.1872	peg	2101051	2100935	2101051	2100935	-	hypothetical protein											ttggccgagacaggttatttaacttacttagagcgcatcggttattggtgccaacaagacgtgcttatcataaaacaacgaatagtcatcaccgctttcactgtcaccctaatgtag	MAETGYLTYLERIGYWCQQDVLIIKQRIVITAFTVTLM
1	fig|6666666.471668.peg.1873	peg	2101417	2101605	2101417	2101605	+	hypothetical protein											atgttgtttttagacttaacaatatggatagctgtaggtcatgctaaagatctaaaggctttaaggccaccaatgagtctcaaagtttataaaaatggaaaacgacatggtaaaagtattcagtatcgaaaaggtaagcctgcatataaaagttattatgtcttcggaaaacgcataatgagaacatag	MLFLDLTIWIAVGHAKDLKALRPPMSLKVYKNGKRHGKSIQYRKGKPAYKSYYVFGKRIMRT
1	fig|6666666.471668.peg.1874	peg	2101623	2102657	2101623	2102657	+	hypothetical protein											atgcttaaattaaatgtattacacctatttatggcaatgactgtatttagtcaagatattaatttgtcaatgaagaacgataagttttactataaggaagaggtatatacaggagtagtaaaagaagaaaagtcttttgctagatactttacagatacaataacaacgtatgaaaaaggagttatcatagctaaaaaaagattgatttatgaagataagatgattgggtatacagggaaacgtgtgaaagatactgtttcaggagaatatacctgggattttgataacaaaaaaatcaaatacaaaggttatgttaagggaatgcttacaaccgagggggattataattatgatttaaaaaaaattggagtttggaaaaagtatttagatgaggcttta…	MLKLNVLHLFMAMTVFSQDINLSMKNDKFYYKEEVYTGVVKEEKSFARYFTDTITTYEKGVIIAKKRLIYEDKMIGYTGKRVKDTVSGEYTWDFDNKKIKYKGYVKGMLTTEGDYNYDLKKIGVWKKYLDEALLIEEFNHDLLNANNRKSKEVFRKISEEEMGEIKITYPYEKNTEWFNSKDEKFEIDERFDIDNFTGTMKIKINGALTELYKYNEGVCYETRTFYYNKGPRHEMVLEKNKFGSGYTGYQRDYYYNGNIEEELTVTLGRGYTSPLEAFKTSFNPTGLGKRSVGFNETFSYSGPFKQYYSNGQLMVEGENYRDSQNVEDLIIYDIKGNRLYIDNE
1	fig|6666666.471668.peg.1875	peg	2102710	2102856	2102710	2102856	+	hypothetical protein											ttgaataataactatagtagcttaccacgtgctaacaagttgcttaagaatgattcgcaacgcatggcatttttctatgtggttcatgtgtttaaggtgtatgcagaggctttctctttgcgttgctcacaccttagcaaagcgtaa	MNNNYSSLPRANKLLKNDSQRMAFFYVVHVFKVYAEAFSLRCSHLSKA
1	fig|6666666.471668.peg.1876	peg	2103421	2103534	2103421	2103534	+	hypothetical protein											gtggattctgaggttttaggttttaaggcttatcactttggctcagtgctcagtgctcagtgctcagtgctcagtgaagaatctggtactagagttagcatgtgtccaatgtag	MDSEVLGFKAYHFGSVLSAQCSVLSEESGTRVSMCPM
1	fig|6666666.471668.peg.1877	peg	2104003	2104527	2104003	2104527	+	Potassium uptake protein TrkH											atgaaaaatgaatctaaaaataatctaaatggactttctacaatgacaccaaaaacacgcagtttctttttggcgaactttattcgtgacaatggatcacttgatacacaattagccgctgacttttttagcgtaacttcacgaactattaataactgggttgccactggttgcccgacttgggttgataaacatgttgctttgtatctgcgctctataccagatactaaagaatgggacggttttagtttttctcacgatggtaaacagctgttaacgccattcaaaaaccactcgtttacagcaagtgagcttttaaagcatttttttgataaacagtttcaccgcattgaccgagcgcaaaatcgcaagcttaatgaacaagttgaatctttaagg…	MKNESKNNLNGLSTMTPKTRSFFLANFIRDNGSLDTQLAADFFSVTSRTINNWVATGCPTWVDKHVALYLRSIPDTKEWDGFSFSHDGKQLLTPFKNHSFTASELLKHFFDKQFHRIDRAQNRKLNEQVESLRNEDEANAIRGEIDLMIDTLNKLKHSPIVAPKQVFSKSVIRK
1	fig|6666666.471668.peg.1878	peg	2104708	2104565	2104708	2104565	-	hypothetical protein											gtgtttgataatattccgaatgactttagtgttgatgtacgaacacctgatccagttgtggtaaaagtgcagccaagcaaagagttgttgtttgttttggctggcgttgtgctagttgctgcagcttgggtaaagcgcaaatga	MFDNIPNDFSVDVRTPDPVVVKVQPSKELLFVLAGVVLVAAAWVKRK
1	fig|6666666.471668.peg.1879	peg	2104884	2104711	2104884	2104711	-	hypothetical protein											atggaaaagcacgtgccagaaatggcaaagctaggcggcgcgggcggcgttagtcttgcggtaatagtgttgttattcaacattcaatcaggcattaacgatttaaataaaacggttgccgacaatgatagtcgtattgatgtgattgaatatcggttaagcgtggagaaatag	MEKHVPEMAKLGGAGGVSLAVIVLLFNIQSGINDLNKTVADNDSRIDVIEYRLSVEK
1	fig|6666666.471668.peg.1880	peg	2105118	2104888	2105118	2104888	-	hypothetical protein											atggattatttcaaaaatatgtttactcaatggtcaacatggcgcggtttagcactaattggcgcagctgttgcgggtgtgcatcctgatattgctaacgctgttgtcaatgttggcgatgcagtgattagcgggcagggcgcaggcgtggccgctgttggggctattggtgcttatgaagcatttaaaaacgagcgcaagcaagataaaacccattactggaaaggataa	MDYFKNMFTQWSTWRGLALIGAAVAGVHPDIANAVVNVGDAVISGQGAGVAAVGAIGAYEAFKNERKQDKTHYWKG
1	fig|6666666.471668.peg.1881	peg	2105466	2105119	2105466	2105119	-	hypothetical protein											ttgcgtaatatttcccacggtttaatcgcagtagccgctatttatggcatttatgtgatgcgcaaagcctacaaagcaggggacgaattagcagacaaagcaaccaagcccattggccagttatggtctgatgtgagcgcatggtcgggaggttggacgcctgttgagcttagcgacttaattattcagccttggtatttagacgacaattacaaaatcagtgatgaagcatggcgtgtaatagggcaggacgcaaaccaaaaacagatgttactcacgttatttaatgaccgagtattaaaaccagagtaccgacatttaatcggtcaaccaataggagctttatag	LRNISHGLIAVAAIYGIYVMRKAYKAGDELADKATKPIGQLWSDVSAWSGGWTPVELSDLIIQPWYLDDNYKISDEAWRVIGQDANQKQMLLTLFNDRVLKPEYRHLIGQPIGAL
1	fig|6666666.471668.peg.1882	peg	2106082	2105459	2106082	2105459	-	prophage MuMc02, structural protein P5			153	4e-43	0.58	0.75	Pseudoalteromoans structural protein p5				atgcgccaaattatcgcaatttccgcattttcagccgttgcgattggtgcgtggtatctaaaccgcgcaccaaaaaacagcgccggcaatgttagtgaaaatcccgcgaaaaatcctaataccacagtgccaggtcaaaatacggattacttaaattttgattttggttcgctgtttggtagcacaccgaaaccagaaaagccttatcaagttgagggaagtaatgtgattttacccaagggcattaaaaatcataacccgttgaacattgaagcggggcgtgatcaatggcaaggcatgataggtaatgacggacgatttattatctttgagtcagttcattacggtatcagagcagccgcgcgcattatgcgcaactacaacaccaaatatggcttg…	MRQIIAISAFSAVAIGAWYLNRAPKNSAGNVSENPAKNPNTTVPGQNTDYLNFDFGSLFGSTPKPEKPYQVEGSNVILPKGIKNHNPLNIEAGRDQWQGMIGNDGRFIIFESVHYGIRAAARIMRNYNTKYGLNTVQGIVNRWAPPSDNNPTESYIAFVASRAGVDAQSPLSMADYPQVIAAMIHFENGYNPYDENTIATATAAGLA
1	fig|6666666.471668.peg.1883	peg	2107551	2106082	2107551	2106082	-	FIG01065003: hypothetical protein											atgattgttaacacggaaattaaaagcggttttgcaacgatttcacgccaaggcaaatattttagtttaatcagtgccagtggtgttttacgcgtagtgctcaagcttcaaggttctgtaaaactcgatactaaaatgtgggttgggatgaatattgacgccccaattaactttgatgaaattgtactttatggcaacgattcgcctgttgaattttgggcgggtaatgtgtctatgacaagtgggcgttacgcttcccaagctgcaaatgcgattaatacaaaaactgtaatggttaacgaaagcacgattttaacagcaaatgacttaactagaacgggggtcagggttagaccgagcaaggatatttttcttggtggagcaggtgtaaatggcggt…	MIVNTEIKSGFATISRQGKYFSLISASGVLRVVLKLQGSVKLDTKMWVGMNIDAPINFDEIVLYGNDSPVEFWAGNVSMTSGRYASQAANAINTKTVMVNESTILTANDLTRTGVRVRPSKDIFLGGAGVNGGGWRVKAGETVEVPLAGLLSAFKSPAHIDYSDINDIGQVDNFWPSESAKGSCFVSEDERIRIIKKDDHMTELYSSSDSGLTWIVIRDNVRGYAYDTLTGRHIAYCGSSQNLNSYEVIYSDDGINWSTLSKGVVLAGSGSFTSNRCQIVAGQFQAVYSGWVFCCDIETGNAKSLIVESGGNSFNYGRFIDSELKVGFFSGWSSDGEIFKTIDGGNTWESIGHSSAFSSIHSSADGKNLFFISSDNSKPCLSNDYGNSWLKVDDGVAWS…
1	fig|6666666.471668.peg.1884	peg	2108622	2107558	2108622	2107558	-	FIG01063580: hypothetical protein			58.2	4E-05	0.28	0.42	Pseudoalteromonas Phage PM2				atgggttcaaaatcttcaagtagaagttctcaagcaactgaaaacaattctattagccaaggcgtacaaggcgataactttggcaatgtaataaatggtagtggtaacaccattacagacggcggcgcgttcgatattgtcggtagtattgtcgatttgtttcccgacctattcagcaaaggcgcgggcatggtgcaagacggcttaatgacagtaagtgacggttttgacactgttaacgatttggctttatcaactgagcgacaaaaccaagctttcttagatactggcctagatttatttggtgatgctatggcaggaaatgccgccgtttatcaaggtgcagcggacattgttagcgataacagttcattactatatgacggttttaatgatctt…	MGSKSSSRSSQATENNSISQGVQGDNFGNVINGSGNTITDGGAFDIVGSIVDLFPDLFSKGAGMVQDGLMTVSDGFDTVNDLALSTERQNQAFLDTGLDLFGDAMAGNAAVYQGAADIVSDNSSLLYDGFNDLVKANQNTTDNALNFGLDSLDVVSKSQDSAFDFAENSLSDSFSFVDGSINSVLDANKAAQDGAFSFAENSLSDSFDFGRDSMAVADNTFNSALEFSENIAMQNGDLVGSVIDSVSGTSAAIAEMAADSMTENSVLAGMTIDAVENANANNVALAEKAIDNSQIVNDDAQKNLVSGFEMMMNFAEDFSRSDGADLAKDNSKNMMVIGGVALAAVVSVAVVARR
1	fig|6666666.471668.peg.1885	peg	2108912	2108622	2108912	2108622	-	FIG01064179: hypothetical protein											ttgcgccaaataatcagcgaagtcgagcaaggcgcggcgcgtctcttttgtgcagatagagaatgttattttgtgctaagaggcgaaaccgatttttctggccgtgaattagtgatagtcgcaatggctggaaaaaatgccgtaaaacacaccaaagaaattcatcagcgcgcaaagcgggcaggttatcaaacaattaggttacacacgttaaagcccgccgcaatgttaagaatggggcgcggccttggctatcagccagcggaaacgatacttagggcggttttataa	MRQIISEVEQGAARLFCADRECYFVLRGETDFSGRELVIVAMAGKNAVKHTKEIHQRAKRAGYQTIRLHTLKPAAMLRMGRGLGYQPAETILRAVL
1	fig|6666666.471668.peg.1886	peg	2109133	2108954	2109133	2108954	-	hypothetical protein											gtgggtagtttgacgggtggcggtggcttgagtaattcaagcgccgcaagttcgggaacgggcgatcaagcaaacaacgccgcttttactggtggctcaattaattttggtagtaatggggtttcaccgtggcttttattaggcttggcggtactagcagttgtagtgctcaagaaataa	MGSLTGGGGLSNSSAASSGTGDQANNAAFTGGSINFGSNGVSPWLLLGLAVLAVVVLKK
1	fig|6666666.471668.peg.1887	peg	2109545	2109222	2109545	2109222	-	hypothetical protein											atggtcggtcctattcaagttccagccattaacgacaacgctttgtcgggtggttattggagcgatattcaagacgggctttcgttcggtcttgactcatggctcaaaattgagcaattcaacgcccaaaaagatgcaagcggttatggtcaaaaagatttaaacaacacggttgaagttcagacgccgcaagttgttcagtctgcaccaacgccagctaaaaccatgcagcaacagctagcacaaggtttgcaaatgggtacaggtacacttgctgctgttgttggtggtgtagctttactttggttcttaactaaaaagtag	MVGPIQVPAINDNALSGGYWSDIQDGLSFGLDSWLKIEQFNAQKDASGYGQKDLNNTVEVQTPQVVQSAPTPAKTMQQQLAQGLQMGTGTLAAVVGGVALLWFLTKK
1	fig|6666666.471668.peg.1888	peg	2110403	2109555	2110403	2109555	-	hypothetical protein/ Viral coat protein similar to PM2			574	0	100	100	major capsid protein P2 Shewanella fidelis				atggcacgttcacaggtaaagcttaatagcttttcaaatgttaccgctggcaatactgcaactctacaacttccgctgggtcgtacttatgatcaagtattagttggttttagcggtattactttaacgcaaataaaaaatattcgcgttgaagttaacggcaaagcaattcaagaatttaaagacggtaaagagttagccgatttaaataaattctatggccgtaatactacagccacagtattagattttcatttcaagcaaccagaaatgaaaacactagccgaacagcgtatgtttggccttggtactgcgtcacttaatcgcccagctcaaagtcaaattgaggctgaccaatcgccagcaatccaagttgttactatcgtgatggatattgac…	MARSQVKLNSFSNVTAGNTATLQLPLGRTYDQVLVGFSGITLTQIKNIRVEVNGKAIQEFKDGKELADLNKFYGRNTTATVLDFHFKQPEMKTLAEQRMFGLGTASLNRPAQSQIEADQSPAIQVVTIVMDIDGAAANPKLDAYAIQSDPSVIGSIVKVKRFPISLNAGLNEVDKIPRPASARIKAFHVITDATIEKVVTKVDNVEVTELDRVIVEKIQVGNGRSPQAGICTSDYCLEGDMKQAIPLKGIQDLRLQITAADDTATGTFATVVVEYFDTLSGI
1	fig|6666666.471668.peg.1889	peg	2110642	2110448	2110642	2110448	-	hypothetical protein											atgccgcatttaaatttacagtttttaaaatttgtttactttcttaggttccaagtggttggtaattttctatttaaacgggttttaaaaatgaatatgaaatcagtattgccgcatgtgattactttcggcacagcattactcgcaatttatattgcaaacaataatcgtacagttggccgtttagttcgttaa	MPHLNLQFLKFVYFLRFQVVGNFLFKRVLKMNMKSVLPHVITFGTALLAIYIANNNRTVGRLVR
1	fig|6666666.471668.peg.1890	peg	2111364	2110666	2111364	2110666	-	FIG01063576: hypothetical protein/Type IV secretory pathway, VirB4 component [Intracellular trafficking, secretion, and vesicular transport]/ Archaeal DNA helicase HerA or a related bacterial ATPase, contains HAS-barrel and ATPase domains [Replication, recombination and repair]			198	4e-09	0.46	0.57	helicase herA domain				atggcaattaatcctaacaactcattagacaataatcacacttgctattgcggggcatcgggcgcgggtaaaaccgttgccgtcaagcggtttggtttggttggtcgtaatgcggccttgtttgatccatacggcgattatcgcgctagccgtgtacgtaagttgtcaggcttgggcggtcggcctgttcatcactataaaacccgcaatggttttaaaaaggcatttattgcggcgtggtctagtggtcgtagttttgccgtagcttatcagccagatgcaaaaggggacgcgctaagagttgaagcgctttggtttggtaagttgatgtgggctgcaagtgacggcaatcgccgcttggatttggtgtttgaagaaacggggaaatataccgatacc…	MAINPNNSLDNNHTCYCGASGAGKTVAVKRFGLVGRNAALFDPYGDYRASRVRKLSGLGGRPVHHYKTRNGFKKAFIAAWSSGRSFAVAYQPDAKGDALRVEALWFGKLMWAASDGNRRLDLVFEETGKYTDTTGAERSILGEIASGGRKFGLVAHWVFQRPSEVPKTLIANATRYVVGEQQAMLDARRWQAELDCSIDEIVELGQLNKKRTKYFLDKTKGIGNYKKVSVSF
1	fig|6666666.471668.peg.1891	peg	2111883	2111365	2111883	2111365	-	hypothetical protein											atggaagttaaaaacgaagcaacagaattagttgataaattgcaagcaagcccagagccagcacagcaactagaacaaaatgattttcaagaaatcccagaaatcagcccagaattagccgccatgcaaaatggtgattttgtacctgaaaacctagacggggcgcaggatccccagcaatcagcaaccaatgataaagccaagttaaccgaggccgaaacaatggcgcttaatgcgcttgcgcctttgttcggtacgattcaaggcttaacaggtcgcagttacaacctagatgaaaacgccgctaaaaaattagcgcaaggtgttgcgccttgcctggttaaatatggtttggttgatccaagtcgtttctttgaaaaatggggcgccgaaattcaa…	MEVKNEATELVDKLQASPEPAQQLEQNDFQEIPEISPELAAMQNGDFVPENLDGAQDPQQSATNDKAKLTEAETMALNALAPLFGTIQGLTGRSYNLDENAAKKLAQGVAPCLVKYGLVDPSRFFEKWGAEIQAGVAIGSVLFGAYGAHKQYKAEDAKAAADAEKAESKEAA
1	fig|6666666.471668.peg.1892	peg	2112251	2111883	2112251	2111883	-	hypothetical protein											atggcaggtgaagcattagcacatattgattgcacagcttgcggtactgaaaaggccgcaattaaaaaaattggtaattcatcattgctctatacccactgtaaaaaatgcgggtgtgaccgtagaagtggcgcagcaatccaagctatttggcaagcggcaattgatggcggttcacttgagccagatgtcagcaatcccgcgacagatatcgaagatccaaagcaaaacggtgattgggttccgccacaagaaaatgagcaagaaaccgaaaattcagagccagcgccaagcatggcaaaagctattttttccgcagctcttttagggttggggtgtataggtctagtgattaaggcggcgagataa	MAGEALAHIDCTACGTEKAAIKKIGNSSLLYTHCKKCGCDRRSGAAIQAIWQAAIDGGSLEPDVSNPATDIEDPKQNGDWVPPQENEQETENSEPAPSMAKAIFSAALLGLGCIGLVIKAAR
1	fig|6666666.471668.peg.1893	peg	2112451	2112251	2112451	2112251	-	hypothetical protein											atgagtaaaaacgaagattattggtatcagtcagctattaatttaattatttggttattgtctcggcttggaattgtttttgacggggaaaaatcgccaccaagtaatagtggcttttcttcaattgtggttagtttaatgctggtgagtttaattacatttattttaattatgttcgttcgtttatttgggggtggttaa	MSKNEDYWYQSAINLIIWLLSRLGIVFDGEKSPPSNSGFSSIVVSLMLVSLITFILIMFVRLFGGG
1	fig|6666666.471668.peg.1894	peg	2112629	2112444	2112629	2112444	-	hypothetical protein											atgccagatgaattaattgataagcacaatgagttattggtgttaattgataaagcagaaaacgctagtgcttttaatgctatgccagccgctaaagccgcagctaagaaaagcgcggaggttgttgctttgttagtaaaagaaattgtggcaataaaatcacaattaggggcatctaatgagtaa	MPDELIDKHNELLVLIDKAENASAFNAMPAAKAAAKKSAEVVALLVKEIVAIKSQLGASNE
1	fig|6666666.471668.peg.1895	peg	2114443	2112614	2114443	2112614	-	FIG01066839: hypothetical protein			671	0	0.58	0.72	rolling circle replication protein				atgaataacttttcaattggtgctgtggatctcgtagagaatccgcagccattagaatataagccgcaagacttaaccagcccaagagctggtttttttgcatccgaaattgataagcgccaaaagcaagcattagatttagatttgatgcgccgcaatcaacattattttgcatcggacctaagccccgcagggcggtcgaagaccgagaaagctaggctagtcaaggactgcaaaagtccgacacgcagtcgctctactgtggaaagtgctaaaaagtctcaagcattggccgctttctatggttacttgaatagaaaaggcgtaaagggtgtaaacctaggggagaaatcaacgcttgatgtggtacagcctgtagccttaacgccagccgctact…	MNNFSIGAVDLVENPQPLEYKPQDLTSPRAGFFASEIDKRQKQALDLDLMRRNQHYFASDLSPAGRSKTEKARLVKDCKSPTRSRSTVESAKKSQALAAFYGYLNRKGVKGVNLGEKSTLDVVQPVALTPAATIAHIPEVGTVNTETGEVMPALTDKSAIVRLSHRAWADEYRMRVTTNASPLSPPPSQAGDRHTKFLTTRAAKNILDSGAYVAAVRGGYSTFLTLTFNAEARERINSGDSTIGAECSRFFDALQKMYQRGWSVDNEVLKTRQGFKCIGFDGEEIKEQSRQTFNSIGASEVIEPDGDKLDYLWVAEAPTKPKVVSRRNGFECYGEVKPNPHCHVLMRWNVEPYLFHDWAHRIESLWGQGFAKLERIKNPQAASGYMLKALGYLLKGEQE…
1	fig|6666666.471668.peg.1896	peg	2114609	2114436	2114609	2114436	-	FIG01060304: hypothetical protein											atgactccttatgctcttgaacttgttgattacatcgagcagcacaacggcagcgggcaaatgctcgctgagttgtacgcagacgaaaatttttctcctgattggcgaacacgccaacaacagccaaaagctgaatctgtcgaaatcactataagtggtgacgatgatgaataa	MTPYALELVDYIEQHNGSGQMLAELYADENFSPDWRTRQQQPKAESVEITISGDDDE
1	fig|6666666.471668.peg.1897	peg	2114851	2114609	2114851	2114609	-	hypothetical protein											atgtctgattctaggattttagaacttgaatactttctcaaacaggcaaaagcattggcagaagttcaatttaaccgagctaatgaaatgaaagaaaacttcgctgcgatggaagcggggtttgatgccgaattattagagcttaacgaggagttagcgaaaacgcttaaagcgttagatgatgttcagttagaaaatatcaaattaagctcaaagctccgagcttatgagcgaggtgtttaa	MSDSRILELEYFLKQAKALAEVQFNRANEMKENFAAMEAGFDAELLELNEELAKTLKALDDVQLENIKLSSKLRAYERGV
1	fig|6666666.471668.peg.1898	peg	2115060	2114851	2115060	2114851	-	hypothetical protein											atgtccattttagtagcctcttatgatggtgtgatgcagttcaacgcagaaaccaaagcgccgcaacacttctacgctaagcagttagcaagctggcaagaaattgctttttcaaaccttaagcatggtgatctgactcgagccaaacaagcatttgaagtcgccgccgcttatggccgtttaactttgcaaaaagttagggggctgtaa	MSILVASYDGVMQFNAETKAPQHFYAKQLASWQEIAFSNLKHGDLTRAKQAFEVAAAYGRLTLQKVRGL
1	fig|6666666.471668.peg.1899	peg	2115314	2115048	2115314	2115048	-	hypothetical protein											atgattttccagtgcacagaatgcggttatgaacaacgcaatgaagaatttaatctttgtcctgtttgcgttgccagtgaaaaagcagagcttgaagccagtgcagccgaagcacatttacatatcgatgctgtgaatgaagcaataagaaactttcataaaaaacacattgcggttaatgcagagtcgccaattgaattgagcgcagaagttcgcgcgcttcttgatttgatgatgaattgggaggccgaccaatgtccattttag	MIFQCTECGYEQRNEEFNLCPVCVASEKAELEASAAEAHLHIDAVNEAIRNFHKKHIAVNAESPIELSAEVRALLDLMMNWEADQCPF
1	fig|6666666.471668.peg.1900	peg	2115466	2115311	2115466	2115311	-	hypothetical protein											atgacacgatatagattgataccgaataccaattgcgaagtccgcgcctattatcaaggtttgactgtactctctgattttgatgcagcattaaaggctagaaacctttatctagctggacgcctgaaagcgaagtttttcgggggtgcaaaatga	MTRYRLIPNTNCEVRAYYQGLTVLSDFDAALKARNLYLAGRLKAKFFGGAK
